# Constitutive upregulation of transcription factors underlies permissive bradyzoite differentiation in a natural isolate of *Toxoplasma gondii*

**DOI:** 10.1101/2024.02.28.582596

**Authors:** Jing Xia, Yong Fu, Wanyi Huang, L. David Sibley

## Abstract

*Toxoplasma gondii* bradyzoites play a critical role in pathology due to their long-term persistence in intermediate hosts and their potential to reactivate, resulting in severe diseases in immunocompromised individuals. Currently there is no effective treatment for eliminating bradyzoites. Hence, better *in vitro* models of *T. gondii* cyst development would facilitate identification of therapeutic targets for bradyzoites. Herein we characterized a natural isolate of *T. gondii*, called Tg68, which showed slower *in vitro* replication of tachyzoites, and permissive bradyzoite development under stress conditions *in vitro*. Transcriptional analysis revealed constitutive expression in Tg68 tachyzoites of the key regulators of bradyzoite development including *BFD1*, *BFD2*, and several AP2 factors. Consistent with this finding, Tg68 tachyzoites expressed high levels of bradyzoite-specific genes including *BAG1*, *ENO1*, and *LDH2*. Moreover, after stress induced differentiation, Tg68 bradyzoites exhibited gene expression profiles of mature bradyzoites, even at early time points. These data suggest that Tg68 tachyzoites exist in a pre-bradyzoite stage primed to readily develop into mature bradyzoites under stress conditions *in vitro*. Tg68 presents a novel model for differentiation *in vitro* that will serve as a useful tool for investigation of bradyzoite biology and development of therapeutics.

**Significance:** *Toxoplasma gondii* is a widespread protozoan that chronically infects ∼30% of the world’s population. *T. gondii* can differentiate between the fast-growing life stage that causes acute infection and the slow-growing stage that persists in the host for extended periods of time. The slow-growing stage cannot be eliminated by the host immune response or currently known antiparasitic drugs. Studies on the slow-growing stage have been limited due to the limitations of *in vivo* experiments and the challenges of *in vitro* manipulation. Here, we characterize a natural isolate of *T. gondii*, which constitutively expresses factors that drive development and that is permissive to convert to the slow-growing stage under stress conditions *in vitro*. The strain presents a novel *in vitro* model for studying the chronic phase of toxoplasmosis and identifying new therapeutic treatments for chronic infections.
