## Supplementary material for "Constitutive upregulation of transcription factors underlies permissive bradyzoite differentiation in a natural isolate of *Toxoplasma gondii*": Table S1

### Sheet: Sheet1
Table S1. Potential functional variants identified by genome wide SNP analysis
Gene ID	Description	Chr	Position	Variant	Length	Reference	Allele	Count	Coverage	Frequency	Impact
TGME49_254370	Guanylyl cyclase	ChrIII	1654121	Deletion	3	ATG	-	346	359	96.3788	Start lost
TGME49_318660	PPM5B	ChrIV	1165789	SNP	1	C	G	259	259	100	Acceptor splice site variant
TGME49_209010	Elongation factor TS protein	ChrIb	983270	Deletion	1	C	-	81	89	91.0112	Frameshift
TGME49_316250	GRA45	ChrXI	5211758	SNP	1	G	A	310	310	100	Stop gained
TGME49_215680	SAG2E (SRS18)	ChrX	7085277	Insertion	1	-	C	251	251	100	Frameshift
TGME49_210095	Hypothetical protein	ChrIb	1616317	Insertion	1	-	A	11	11	100	Frameshift
TGME49_210095	Hypothetical protein	ChrIb	1616357	SNP	1	T	C	26	26	100	Frameshift
TGME49_211280	Hypothetical protein	ChrIV	1859128	Deletion	1	A	-	258	258	100	Frameshift
TGME49_292610	Toxoplasma gondii family C protein	ChrVI	3645444	Deletion	1	T	-	255	255	100	Frameshift
TGME49_214860	Hypothetical protein	ChrX	6553093	SNP	1	C	T	255	256	99.6094	Stop gained
TGME49_220585	Hypothetical protein	ChrV	474856	Insertion	1	-	A	239	258	92.6357	Frameshift
TGME49_316700	Uridine kinase	ChrXI	5515126	Deletion	1	G	-	269	269	100	Frameshift
TGME49_318130	Family E protein	ChrIV	1540973	Insertion	1	-	T	24	24	100	Frameshift
TGME49_318130	Family E protein	ChrIV	1542024	SNP	1	G	C	267	267	100	Frameshift
TGME49_318130	Family E protein	ChrIV	1542027	SNP	1	A	T	267	267	100	Frameshift
TGME49_318130	Family E protein	ChrIV	1542029	MNV	2	GA	TG	265	267	99.2509	Frameshift
TGME49_318130	Family E protein	ChrIV	1542032	SNP	1	T	C	267	267	100	Frameshift
TGME49_318130	Family E protein	ChrIV	1542034	SNP	1	A	G	266	267	99.6255	Frameshift
TGME49_226260	Hypothetical protein	ChrX	1756753	SNP	1	T	C	284	284	100	Stop lost
TGME49_245770	Hypothetical protein	ChrXII	2565750	Insertion	1	-	G	33	34	97.0588	Frameshift
TGME49_323020	Lysine-Arginine rich unidentified function (KRUF) family protein	KE139130	8171	SNP	1	A	C	72	72	100	Stop lost
TGME49_212310	Vacuolar ATP synthetase	ChrX	3925984	Insertion	1	-	A	1029	1030	99.9029	Stop lost
TGME49_212310	Vacuolar ATP synthetase	ChrX	3925985	Insertion	1	-	A	1009	1022	98.728	Stop lost
