## Supplementary material for "Constitutive upregulation of transcription factors underlies permissive bradyzoite differentiation in a natural isolate of *Toxoplasma gondii*": Table S2

### Sheet: Sheet1
Table S2. Primers used in this study
Primer	Sequence 5'-3'	Use	Reference
P1	ATTCCTGCAGGTTGCCTTTTCCACGGTC	Amplify SAG1:EGFP,DHFR expression cassette for generating plasmid pSAG1:EGFP-DHFR-BAG1:mCherry_forward	This study
P2	GTACCCAGCTGGATGTAAAAGCTTATCGATACC	Amplify SAG1:EGFP,DHFR expression cassette for generating plasmid pSAG1:EGFP-DHFR-BAG1:mCherry_reverse	This study
P3	TTTTACATCCAGCTGGGTACCGGGCCCC	Amplify BAG1:mCherry expression cassette for generating plasmid pSAG1:EGFP-DHFR-BAG1:mCherry_forward	This study
P4	AAAAGGCAACCTGCAGGAATTCGATATCGGTTATAACACACCTATTCAACTC	Amplify BAG1:mCherry expression cassette for generating plasmid pSAG1:EGFP-DHFR-BAG1:mCherry_reverse	This study
P5	GAGCGCGCAAGTTTTAGAGCTAGAAATAGC	gRNA #1 targeting downstream of BFD1 coding sequence for HA tagging_forward	This study
P6	CACTTTCAGCAACTTGACATCCCCATTTAC	gRNA #1 targeting downstream of BFD1 coding sequence for HA tagging_reverse	This study
P7	GGAAGGAGTGGTTTTAGAGCTAGAAATAGC	gRNA #2 targeting downstream of BFD1 coding sequence for HA tagging_forward	This study
P8	ACGACTCTACAACTTGACATCCCCATTTAC	gRNA #2 targeting downstream of BFD1 coding sequence for HA tagging_reverse	This study
P9	agctggtaccTAGGTAGCAGTGCTATTTGTAGGC	Amplify 5' homology for tagging BFD1_forward	This study
P10	cgccgccgccAGCCCCCCGAATGCAAAG	Amplify 5' homology for tagging BFD1_reverse	This study
P11	AGCTGCAAGTTCTAGAGCGGCCGCCACC	Amplify HA epitope_forward	This study
P12	ATCTGTTACATTAGGCATAATCTGGAACATCGTAAGGATACG	Amplify HA epitope_reverse	This study
P13	TTATGCCTAATGTAACAGATGGAAGAGGG	Amplify BFD1 3'UTR_forward	This study
P14	ACCTCGAGTATTGCCGATTCCTTCAACC	Amplify BFD1 3'UTR_reverse	This study
P15	GAATCGGCAATACTCGAGGTCGACGGTATC	Amplify DHFR expression cassette_forward	This study
P16	GAACAGCCATCACTGTAGCCTGCCAGAAC	Amplify DHFR expression cassette_reverse	This study
P17	GGCTACAGTGATGGCTGTTCGACGAGCAAG	Amplify 3' homology for tagging BFD1_forward	This study
P18	CCGCTCTAGAACTTGCAGCTGACACCTTC	Amplify 3' homology for tagging BFD1_reverse	This study
P19	TAGGTAGCAGTGCTATTTGTAG	Amplify linear repair template 3xHA-BFD1 3’UTR,DHFR repair template_forward	This study
P20	ACTTGCAGCTGACACCTTC	Amplify linear repair template 3xHA-BFD1 3’UTR,DHFR repair template_reverse	This study
BFD1 RT-qPCR primer_Forward	ACCGTGCGTCAGCCTCTG	RT-qPCR primer for BFD1	Licon et al., 2023
BFD1 RT-qPCR primer_Reverse	CTTTGGTCGTCGGAGTGTGCTC	RT-qPCR primer for BFD1	Licon et al., 2023
BFD2 RT-qPCR primer_Forward	TGTGCGAAATGCTCACGCTTACG	RT-qPCR primer for BFD2	Licon et al., 2023
BFD2 RT-qPCR primer_Reverse	CGGAAAGGAACAGTGGACACATCTTGC	RT-qPCR primer for BFD2	Licon et al., 2023
GCN5B RT-qPCR primer_Forward	GCTCAAAACTACTGGGAGTGGAGG	RT-qPCR primer for GCN5B	Licon et al., 2023
GCN5B RT-qPCR primer_Reverse	GCGAGAAGAAGAGAACGAAGGAGACTC	RT-qPCR primer for GCN5B	Licon et al., 2023
